# A developmental program that regulates mammalian organ size offsets evolutionary distance

**DOI:** 10.1101/2022.10.19.512107

**Authors:** Yuko Shimamura, Junichi Tanaka, Miwako Kakiuchi, Hemanta Sarmah, Akihiro Miura, Youngmin Hwang, Anri Sawada, Zurab Ninish, Kazuhiko Yamada, James J. Cai, Munemasa Mori

**Affiliations:** Columbia Center for Human Development and Division of Pulmonary, Allergy, Critical Care, Department of Medicine, Columbia University Medical Center, New York, NY, USA; Department of Preventive Medicine, Graduate School of Medicine, the University of Tokyo, Tokyo, Japan; Department of Surgery, Johns Hopkins University, Baltimore, MD, USA; Department of Veterinary Integrative Biosciences, Department of Electrical & Computer Engineering Interdisciplinary Graduate Program in Genetics Center for Statistical Bioinformatics, Texas A&M University, College Station, TX, USA

## Abstract

Pigs are evolutionarily more distant from humans than mice, but their physiological organs are closest to humans. The molecular program leading to a more than 1,000-fold increase in organ size in pigs and humans over that of mice across evolution has not been elucidated. We generated large-scale transcriptional landscapes throughout swine lung development. Our cross-species single-cell molecular atlas let us discover swine progenitor identities, stage-specific markers, and a core organ-size regulation program (COSRP), well-conserved in swine and humans but less so in mice. Across eight mammalian species, human COSRP promoters showed higher homologies to evolutionary-distant large animals, including pigs, than evolutionary-close small animals. Our study provides a molecular foundation during swine lung development that unveils animal size regulation conserved in the COSRP promoter, independent of genome-wide evolution. COSRP is a critical paradigm for studying thousands-fold changes in biological sizes in evolution, development, cancer, zoology, respirology, organoids, and biotechnology, particularly human-compatible organ generation.

**One Sentence Summary:** A cross-species developmental molecular atlas identified the indicator of lung and animal size beyond evolution
