## Supplementary Table 1 for "A developmental program that regulates mammalian organ size offsets evolutionary distance"

### Sheet: 20w10w
GeneName	20w/10w
TULP3	down
NEFH	down
NIPSNAP1	down
NDUFAF2	down
SPCS2	down
SNCG	down
FABP5	down
MYBPC2	down
TNFRSF13C	down
ITPRIPL1	down
WDR76	down
CCDC154	down
SORD	down
SEMA3E	down
KREMEN1	down
FANCG	down
COL15A1	down
RFLNA	down
LINGO1	down
ITGA11	down
DNM1	down
MRC1	down
COL5A2	down
STAMBPL1	down
PLAUR	down
KMT5A	down
CDC26	down
UST	down
SPP1	down
SVEP1	down
GNL3L	down
CCDC80	down
AMPH	down
SNORD7	down
GRHL1	down
BTNL2	down
IL17B	down
ANKRD61	down
RPS24	down
RPS25	down
RPL7	down
RPL6	down
RPL22	down
RPSA	down
PTMA	down
RPS20	down
RPLP0	down
RPL27A	down
RPS7	down
RPS18	down
RPL7A	down
RPL32	down
RPL29	down
EEF1B2	down
PPIH	down
PABPC1	down
MTHFD1	down
RNASEH2A	down
PLVAP	down
MYC	down
SERINC2	down
TMEM97	down
SF3B4	down
FGD1	down
UBQLN4	down
CNN2	down
GNG8	down
EIF3F	down
SMARCB1	down
MCM7	down
BRD3	down
CABLES2	down
PDAP1	down
MSI1	down
COL26A1	down
EIF4H	down
COPG2	down
NOL9	down
HS6ST1	down
FOXK1	down
SH3PXD2B	down
XPNPEP2	down
CHST3	down
PLEKHG2	down
BCL9	down
PANX1	down
ASAP2	down
ACACA	down
CAVIN4	down
MYOZ1	down
DKKL1	down
EIF4B	down
AUNIP	down
FAM222A	down
S1PR2	down
BEX1	down
XRCC5	down
XRN2	down
TTF2	down
NUP50	down
THOC3	down
SKA3	down
TRIP13	down
FANCA	down
KCP	down
ST13	down
ZFHX3	down
NPM1	down
THRAP3	down
SIMC1	down
RFX6	down
PUM3	down
PSMC1	down
PHC1	down
BRD7	down
CHD7	down
ANAPC1	down
TAF15	down
SMARCC1	down
YLPM1	down
BAZ1B	down
TSHZ3	down
FREM1	down
SMC1A	down
HIPK2	down
RNF157	down
ST8SIA2	down
MTTP	down
CPSF3	down
UBE2T	down
SNRPD1	down
UBE2S	down
SPC24	down
SNRPG	down
TMEM183A	down
PAIP1	down
SUMO2	down
HNRNPC	down
CENPW	down
HILPDA	down
GMNN	down
TUBA1B	down
NEK2	down
WDR62	down
RFWD3	down
NDE1	down
MTHFD1L	down
XKR5	down
SLC7A3	down
LAMA1	down
TYRO3	down
SSBP3	down
SMARCA4	down
XPO5	down
PARP1	down
CCT5	down
RFC2	down
BEND3	down
NKAIN4	down
RASL10B	down
GPR3	down
SLC7A5	down
CNTFR	down
YBX1	down
SMS	down
VDAC1	down
CHAF1B	down
RBP1	down
PAICS	down
SNRPF	down
GTF3C6	down
CRABP2	down
PSRC1	down
NONO	down
SNRNP40	down
RAN	down
ILF2	down
HMGB3	down
SNRPE	down
GINS2	down
STMN1	down
TYMS	down
LMNB2	down
MAD2L1	down
MCM5	down
MCM3	down
PLK1	down
FAM83D	down
ZWINT	down
SAE1	down
CDCA5	down
FEN1	down
PIMREG	down
RANBP1	down
BIRC5	down
GINS1	down
CCNF	down
KIF22	down
CENPA	down
PCNA	down
HMGB2	down
AURKB	down
PBK	down
CDKN3	down
HAUS1	down
CKS2	down
CDK1	down
XRCC6	down
MRTO4	down
SBK1	down
HMGA1	down
RCC2	down
DBN1	down
LIMK1	down
MCM2	down
IDH2	down
ALDH1B1	down
HOXB5	down
CBX2	down
B4GALNT4	down
OIP5	down
SQLE	down
ACAT2	down
LDLR	down
ALDH1A2	down
SLC20A1	down
RCOR2	down
EFNA2	down
CDC20	down
UGDH	down
RFC4	down
EIF4E	down
ZC3HAV1L	down
TNFRSF19	down
SNAI2	down
PTCH1	down
PCDH18	down
PDCD11	down
MEX3A	down
NSD2	down
E2F3	down
GLI3	down
CDC7	down
UNC5C	down
ROBO1	down
TCAF1	down
IGF2BP2	down
KNOP1	down
HNRNPA1	down
ELFN1	down
SMC3	down
NCL	down
SMC4	down
NASP	down
KPNB1	down
KNTC1	down
EIF3A	down
CKAP5	down
GMPS	down
NUP155	down
EZH2	down
FBXO5	down
MSH6	down
IGF2BP3	down
DNMT1	down
RAD54L	down
PRC1	down
NEIL3	down
MELK	down
CENPI	down
PSMD1	down
NDC80	down
CKAP2L	down
WDHD1	down
SPC25	down
SRSF12	down
SMC2	down
POLQ	down
CENPE	down
SKA1	down
HELLS	down
RRM1	down
KIF11	down
CDCA2	down
ANLN	down
KIF18A	down
ERCC6L	down
TIMELESS	down
RAD51	down
BLM	down
TICRR	down
TPX2	down
CENPF	down
MCM10	down
KIF15	down
KIF14	down
NCAPD2	down
FOXM1	down
TTK	down
BUB1	down
MCM4	down
GTSE1	down
TOP2A	down
KIF23	down
RACGAP1	down
CCNB2	down
KIF2C	down
DLGAP5	down
LMNB1	down
CCNB1	down
CDCA8	down
MCM6	down
CENPN	down
NAP1L1	down
NKAIN1	down
KIF20A	down
GINS4	down
CHAF1A	down
CDC6	down
CDH2	down
UHRF1	down
MYBL2	down
HMGN2	down
KPNA2	down
CS	down
CDC25A	down
TACC3	down
KIFC1	down
HJURP	down
KIF18B	down
INCENP	down
ESPL1	down
CDC45	down
SEPTIN3	down
NCAPH	down
ORC1	down
GNG13	down
PRR11	down
CLSPN	down
EXO1	down
BZW1	down
ORC6	down
NCAPG2	down
FANCD2	down
DHX9	down
S1PR3	down
RTL5	down
CBX5	down
SPAG5	down
RAD51AP1	down
POLE	down
CSE1L	down
KDM1A	down
CDCA3	down
PIF1	down
IPO5	down
NCAPG	down
BCAT1	down
GPC2	down
IGF2BP1	down
CRMP1	down
SHCBP1	down
CKAP2	down
ATAD2	down
CEP55	down
DARS2	down
NUF2	down
ASPM	down
BRIP1	down
CHEK1	down
CENPU	down
SF3A3	down
IQGAP3	down
FADS1	down
CHGA	down
CACNG4	down
TNNI1	down
CSRP3	down
DCLRE1B	down
VWCE	down
CCND2	down
COL22A1	down
HOXC4	down
POC1A	down
PGD	down
TK1	down
TROAP	down
ASF1B	down
GDI2	down
FAM171A1	down
E2F2	down
CENPM	down
XRCC2	down
PRKDC	down
FKBP5	down
SLN	down
TCEA1	down
KLHL11	down
ESF1	down
AIDA	down
EIF2S2	down
TRPS1	down
CENPJ	down
STIL	down
MND1	down
FANCI	down
FAM83B	down
FAM3C	down
WASHC1	down
HUNK	down
DAAM2	down
POLR2A	down
POLR1A	down
MDC1	down
BRD4	down
TNNT3	down
TNNI2	down
TNNC2	down
SOX21	down
CHGB	down
SLC35D3	down
LDHA	down
HES6	down
GLIPR2	down
SLC6A8	down
SLC25A33	down
SMOC2	down
KIF1A	down
NGFR	down
THBS1	down
CBLN2	down
RAB3C	down
PLK4	down
DEPDC1B	down
PHGDH	down
COL2A1	down
KIF5A	down
HEPACAM2	down
PTPRZ1	down
COL14A1	down
DRAXIN	down
MNS1	down
KIF24	down
E2F7	down
CDC25C	down
STX1B	down
KLHL29	down
LRP2	down
NRP2	down
EPB41	down
MAPK8IP1	down
UCHL1	down
TUBB2B	down
CTNND2	down
PTGIS	down
PPP1R1A	down
PEG3	down
CLIP3	down
FSD1	down
FLNC	down
MYL3	down
SFRP1	down
HAND2	down
FADS2	down
SPSB4	down
DPYSL4	down
APLP1	down
ACTC1	down
SFRP2	down
TENM3	down
SCUBE3	down
MN1	down
MAP1A	down
FBN2	down
ELOVL6	down
GAREM2	down
MME	down
TOX3	down
GALNT16	down
CELF3	down
PHOX2B	down
NPTX2	down
STMN2	down
GAP43	down
CHRNA3	down
EEF1A2	down
CKM	down
PLEKHA5	down
EYA2	down
KLHL41	down
MAP1B	down
MYH7	down
ANKRD1	down
MATN2	down
ADAM23	down
GPR173	down
GPC6	down
RIMS4	down
NCS1	down
KCNN1	down
DLG5	down
STRA6	down
ACBD7	down
GAPDH	down
PDCL3	down
VDAC2	down
TNNT1	down
TCAP	down
MYL2	down
APOBEC2	down
MYLPF	down
MYL1	down
LMOD2	down
CASQ1	down
ATP2A1	down
DES	down
MYOT	down
NRAP	down
FSTL5	down
COX6A2	down
AGRP	down
ADAT1	down
SYNE4	up
SNORD72	up
SCAMP1	up
ZBTB6	up
LANCL1	up
NIPAL2	up
ZMAT1	up
CCDC68	up
CHMP4C	up
SCOC	up
MTARC2	up
RAB11A	up
MED30	up
ANKRD37	up
TMED7	up
ABHD13	up
YOD1	up
PI4K2B	up
UBE2W	up
CLDND1	up
ZDHHC21	up
TRMT13	up
KLHL28	up
CD2AP	up
CCDC186	up
SLC30A7	up
PLSCR4	up
LYSMD3	up
SLC30A5	up
DYNLT3	up
WWTR1	up
STX7	up
MOB1B	up
SLC40A1	up
LMAN1	up
ARL6	up
FGL2	up
CALM1	up
TMF1	up
RAB33B	up
GULP1	up
ACBD3	up
TRAM1	up
BCAP29	up
ATL3	up
SLC1A1	up
IL6ST	up
SYTL5	up
MGAT4A	up
FOXN2	up
FBXO33	up
DNAJB14	up
HSD17B12	up
SHC3	up
UHMK1	up
LRRK2	up
PIGF	up
EPS8L1	up
ZRANB2	up
VAMP4	up
ETNK1	up
ELF5	up
LYPLAL1	up
THAP2	up
CMTR2	up
TTC14	up
MICU3	up
CASD1	up
BBS10	up
KCNA3	up
MXI1	up
MBNL1	up
CREBRF	up
HACD4	up
OGT	up
CCDC50	up
TXNDC5	up
SERF2	up
CHPF	up
MGAT2	up
TMEM54	up
NAT14	up
PRRX2	up
GALNT12	up
KDELR2	up
TMEM41B	up
OTUD1	up
TLR2	up
BTG3	up
TMEM238	up
MPZL2	up
RRAGC	up
SERP1	up
NDFIP2	up
PWWP2B	up
PADI2	up
IER3	up
CMPK1	up
AK6	up
NUDT16L1	up
FOXA1	up
MRPL41	up
BAD	up
TUSC1	up
CCDC115	up
VGLL1	up
TNFSF8	up
RNF139	up
NUAK2	up
LY86	up
SULT1C2	up
PROCR	up
PRSS23	up
MDFIC	up
WFIKKN1	up
RSAD2	up
TMC8	up
RGS18	up
CCR1	up
WNT9A	up
PSD2	up
YPEL2	up
ASPA	up
P2RY13	up
OAS2	up
IP6K3	up
CST7	up
GIMAP6	up
CASP1	up
PTGDS	up
PLEK	up
TCIRG1	up
FLCN	up
NPEPL1	up
DAPK2	up
CSF3R	up
CLDN19	up
RASIP1	up
PLEKHA2	up
GJA4	up
FHL5	up
MAFK	up
SASH3	up
PYCARD	up
MFAP4	up
NRROS	up
HSBP1L1	up
IGFBP7	up
ARPC5	up
TOB1	up
TMEM167B	up
STX12	up
JAZF1	up
TIMP3	up
SECISBP2L	up
TMEM87A	up
SCARB2	up
REEP5	up
HINT3	up
SNX30	up
KLF9	up
TMEM30A	up
SERINC1	up
MSLNL	up
FBXO25	up
MBNL2	up
ARFIP1	up
UVSSA	up
PCMTD1	up
N4BP2L1	up
MDM2	up
ZBTB41	up
SPOPL	up
FBXL3	up
NRBP2	up
PCMTD2	up
LENG8	up
TGFBR2	up
RASSF2	up
IL33	up
MPEG1	up
RORC	up
MAP3K5	up
MRGPRF	up
HLF	up
AHR	up
RASSF9	up
ESYT3	up
LDB2	up
SELENOP	up
CD44	up
CYBRD1	up
ABI3BP	up
FGF18	up
CRISPLD2	up
RIN2	up
CALCOCO1	up
ARHGEF37	up
NMI	up
MTERF2	up
SNRK	up
MTSS1	up
RNF125	up
HECA	up
GAB3	up
RNF19A	up
CDKN1B	up
PDK4	up
ABCA9	up
UAP1L1	up
PDE4A	up
LPIN3	up
ANKRD29	up
RSRP1	up
NEIL1	up
ECHDC2	up
CCNL1	up
ANKRD10	up
RNF144B	up
PPP2R5A	up
TGFBR3	up
EPAS1	up
STC1	up
SMIM14	up
GINM1	up
FEM1C	up
VILL	up
CDC42BPG	up
ASAH1	up
LMO7	up
MTUS1	up
ABLIM3	up
HSD17B11	up
ACE	up
MYO6	up
CFTR	up
ITPR3	up
CPM	up
PDPN	up
GZMA	up
OLFML2A	up
CMKLR1	up
CAVIN1	up
SLC35B3	up
P2RY14	up
CAPN9	up
CCDC170	up
RASL11A	up
PSMB8	up
OAZ1	up
MYL12A	up
VKORC1	up
TMEM205	up
SUSD6	up
PSAP	up
SLC38A10	up
ORAI1	up
SGPP1	up
KLF2	up
ENKD1	up
VAMP5	up
TRIM8	up
ZBTB7B	up
MVP	up
TSPO	up
ECH1	up
GABARAPL2	up
UBTD1	up
FAM174A	up
NUDT14	up
PKP3	up
CIB1	up
UBA7	up
IGSF8	up
SARAF	up
GPRC5C	up
LMNA	up
UNC13D	up
ADGRE5	up
SEMA3B	up
MXRA8	up
BAIAP2	up
SLC10A3	up
SYNGR2	up
RASSF5	up
TRADD	up
ICAM1	up
SQSTM1	up
CDK2AP2	up
PLD3	up
NUCB1	up
C3	up
UNC93B1	up
TYROBP	up
CLEC3B	up
LFNG	up
TAPBPL	up
PRKCD	up
IFI35	up
SH3GLB2	up
GHDC	up
TMEM9B	up
COMT	up
TNFSF12	up
DVL1	up
LRP10	up
C5AR1	up
JAG2	up
ITM2B	up
PLEKHF2	up
TRPV2	up
NBEAL2	up
ARHGAP27	up
PIK3IP1	up
YPEL3	up
PNPLA2	up
SLC41A1	up
CTSS	up
DHX58	up
TMEM50B	up
CD47	up
IFNGR1	up
FOXO1	up
TNFSF15	up
CTSH	up
EXOC3L4	up
CSRNP1	up
CCNDBP1	up
TDRP	up
MAT2B	up
PPP1R35	up
ZFP36	up
JUNB	up
GSDMD	up
IFFO2	up
RNF103	up
MMP2	up
ACKR3	up
HSD11B2	up
TMEM141	up
TSPAN13	up
NDUFAF3	up
UBE2B	up
TCEAL1	up
RCHY1	up
SGMS1	up
INSIG2	up
TM9SF2	up
SELENOF	up
CTF1	up
TSTD1	up
TMPRSS2	up
SPINT2	up
CEBPD	up
RAB25	up
FAM83H	up
TMEM59	up
GRB7	up
SPINT1	up
PPL	up
CAMSAP3	up
PLXNB1	up
F2RL1	up
SIAE	up
MAL2	up
ARRDC1	up
NOXA1	up
AP5B1	up
CBLC	up
YPEL5	up
PDXK	up
S100A14	up
B3GNT7	up
SPRYD3	up
MOB2	up
FBP1	up
TBC1D2	up
FZD6	up
LLGL2	up
GABRD	up
PRKCZ	up
ATP2C2	up
GALNT18	up
SLC9A3R2	up
LAMB3	up
S100A10	up
SLC44A3	up
CD9	up
ELMO3	up
NPNT	up
LAMA3	up
GPD1L	up
FAM189A2	up
SLC34A2	up
CLIC3	up
TMBIM6	up
EPS8L2	up
HPN	up
KCNJ15	up
CREG1	up
B3GNT2	up
GAS6	up
EPDR1	up
TMEM125	up
KRT18	up
MISP	up
CLDN3	up
MFSD10	up
IRF2BP2	up
IDUA	up
ABHD17C	up
RAC2	up
SLPI	up
CRYL1	up
TSPAN1	up
DPT	up
SULT2B1	up
S100A4	up
SRGN	up
TACSTD2	up
AQP3	up
CD53	up
VWA1	up
DEGS2	up
MPZL3	up
SPARC	up
COL5A3	up
NPDC1	up
EHBP1L1	up
CSPG4	up
SOSTDC1	up
GGT6	up
ADAMTS2	up
KRT7	up
KIFC2	up
RAB27B	up
MGP	up
FRK	up
ELN	up
CTSW	up
ABCA6	up
S100A6	up
FAM83E	up
AGR2	up
FOXQ1	up
PTGER2	up
PLA2G4F	up
PRELP	up
PARP14	up
KDM7A	up
GIPR	up
TSPAN15	up
NDUFA4L2	up
LTBP3	up
LGALS3BP	up
TMC4	up
RBM47	up
FOXJ1	up
TJP3	up
MYH14	up
DENND2D	up
DAZAP2	up
PLP2	up
RARRES2	up
CAVIN3	up
B2M	up
TXNIP	up
ITIH5	up
IL10RB	up
LGALS3	up
IFIH1	up
SLC16A11	up
ALS2CL	up
CYB561	up
CRACR2B	up
GJC2	up
SEMA4A	up
HRH2	up
CDS1	up
B3GNT9	up
NMRK1	up
LTBP2	up
JPH1	up
SLC34A3	up
ABCC3	up
TNFSF13B	up
SLC44A1	up
SGMS2	up
ECM2	up
SH3BGRL2	up
CD164	up
SPTLC3	up
LURAP1L	up
MPP7	up
CREBL2	up
NDRG1	up
FGFR3	up
KLF5	up
ANXA1	up
ZNRF2	up
SERINC3	up
EPB41L4B	up
NFE2L2	up
CD302	up
ANXA4	up
FUCA1	up
CRYBG1	up
KLF4	up
PARP3	up
LMBRD1	up
ACSS1	up
P2RX2	up
ENPP5	up
ENPP4	up
RNF13	up
FAM214A	up
ATP11A	up
PNRC1	up
FZD4	up
AFTPH	up
GALNT5	up
MET	up
CCDC146	up
ADAMTSL3	up
SUSD3	up
EDEM1	up
TRDC	up
PTPRC	up
LCP1	up
CD36	up
GPR183	up
GADD45B	up
CCL2	up
NOL3	up
HIGD1B	up
ITM2A	up
SAT1	up
F11R	up
BICDL2	up
GNA15	up
CYP2S1	up
RAB36	up
MZF1	up
CFAP100	up
TEKT1	up
SNTB1	up
SPACA9	up
NR1D1	up
UBXN10	up
TEKT2	up
DNAH5	up
ZMYND10	up
SAXO2	up
AQP5	up
LRRC18	up
CFAP44	up
CCDC78	up
ANKRD66	up
NEK5	up
ARRDC4	up
VWA3A	up
RSPH4A	up
DNAH1	up
CFAP70	up
NME5	up
PRR29	up
CDHR3	up
KRT4	up
GREM2	up
FMO2	up
SPEF1	up
SPATA18	up
WDR38	up
ROPN1L	up
CFAP77	up
DNAH12	up
LDLRAD1	up
CAPSL	up
RSPH1	up
TMEM212	up
LRRC43	up
CDHR4	up
LRRC10B	up
FAM216B	up
DRC1	up
CFAP74	up
SLC44A4	up
CFAP45	up
LRRC46	up
CFAP52	up
APOBEC4	up
AK7	up
GAS2L2	up
CD164L2	up
STMND1	up
SPAG6	up
SNTN	up
CFAP73	up
FAM166B	up
LRRC71	up
CFAP43	up
CDC20B	up
ENKUR	up
DLEC1	up
DYNLRB2	up
DNAAF1	up
CROCC2	up
CCNO	up
RNASE1	up
FBXL15	up
GAA	up
FZD8	up
GP9	up
LTBP4	up
GLIS2	up
COMMD6	up
SLC1A2	up
GDF15	up
CPSF6	up
VSIG8	up
MYOF	up
WNT7A	up
IL7R	up
SCUBE1	up
PAWR	up
TM9SF3	up
NET1	up
FAM8A1	up
WNT5A	up
CNTN3	up
CARNMT1	up
PURA	up
LIMA1	up
DST	up
RGS5	up
PLP1	up
MAP6	up
SFRP4	up
ATP6V1B1	up
SAMHD1	up
RHPN1	up
LYPD6B	up
RFK	up
TMEM263	up
CCDC39	up
ID4	up
KLF15	up
CDC37L1	up
SPEF2	up
CFAP157	up
EFCAB1	up
ADAMTS5	up
CLDN9	up
TUBA4A	up
PARM1	up
SFRP5	up
STEAP4	up
CDKN1A	up
SPON2	up
OLFML2B	up
REEP1	up
GLIPR1	up
PTGER4	up
MAPK15	up
SLC39A8	up
SPAG8	up
IL21R	up
SCIN	up
CYP27A1	up
PERP	up
BAIAP2L1	up
VIPR1	up
OVGP1	up
FAAH	up
FBP2	up
LRRC56	up
ASCL2	up
STOM	up
B3GNT8	up
AK1	up
STYX	up
SLC22A18	up
CAB39	up
TNXB	up
LOX	up
ADAMTSL4	up
SLC39A4	up
BTNL9	up
PIK3C2G	up
HIGD1A	up
AATK	up
TCEA3	up
FRY	up
RABGAP1L	up
FILIP1	up
DDX60	up
CCDC69	up
GABRE	up
NEK7	up
FAM81B	up
DSTN	up
EGLN3	up
SFTPA1	up
BHLHE40	up
ANGPTL1	up
SEMA3F	up
NR2F6	up
TRIB3	up
EGFL6	up
SLC38A5	up
ORAI3	up
VASN	up
SFXN3	up
SDC1	up
DNAJB9	up
SFTPD	up
TEF	up
DBP	up
CRTAC1	up
SCGB1A1	up
AKAP7	up
SGSH	up
RAP1GAP	up
MFSD2A	up
ARL8B	up
RDH14	up
INAFM1	up
RILP	up
PGS1	up
SLC19A3	up
CHSY3	up
NID2	up
PRNP	up
LAMB2	up
TNC	up
PLPPR4	up
COL4A3	up
ABHD4	up
PLXNA2	up
ERRFI1	up
BMP2	up
TMEM245	up
ANKRD50	up
SPRED1	up
CHMP2B	up
BTBD3	up
MBLAC2	up
WIF1	up
CNKSR2	up
ADAMTSL1	up
PAPSS2	up
PRSS12	up
DISP1	up
BMP3	up
ACCS	up
IRS2	up
CTTNBP2	up
SNX3	up
TMEM64	up
SESN1	up
ASPG	up
TMEM259	up
RFNG	up
DUSP1	up
RHOB	up
BTG1	up
MIB2	up
S1PR4	up
REM1	up
KCNJ8	up
PSMB9	up
TNFRSF4	up
SCARF1	up
KANK3	up
MFSD1	up
VSIR	up
SLCO2B1	up
SLCO2A1	up
PIEZO1	up
TPST2	up
LAPTM5	up
SIPA1	up
RFTN1	up
ARHGDIB	up
SPNS2	up
ROBO4	up
CLEC14A	up
PECAM1	up
MYCT1	up
SERPINB9	up
SHANK3	up
S1PR1	up
PCDH12	up
CCM2L	up
NOD1	up
DENND3	up
MAF	up
PLEKHH3	up
GATA2	up
TMEM204	up
PDGFB	up
RAMP2	up
TMEM243	up
ESAM	up
SFTPC	up
MAN1C1	up
NAPSA	up
EFNA1	up
MOB3C	up
EPHA2	up
EFCC1	up
DUSP6	up
N4BP3	up
BCL6B	up
DLL4	up
CLDN5	up
CXCR4	up
FAM43A	up
CHST2	up
WDR83OS	up
SERTAD1	up
FBXO6	up
TAP1	up
GRAMD1A	up
DLL1	up
CST3	up
SOX18	up
RNPEPL1	up
PIM3	up
PGC	up
RGL2	up
FCGRT	up
RASSF4	up
TNFRSF1B	up
LYL1	up
RAB5C	up
CD81	up
CHST7	up
TMEM115	up
GRN	up
CDIPT	up
ATOH8	up
PRX	up
IGFALS	up
SELENBP1	up
TBC1D17	up
APLP2	up
MARCHF9	up
CD151	up
GIPC3	up
IGFBP4	up
CXCL10	up
BST2	up
CXCL14	up
CCL4	up
TAPT1	up
SLC25A36	up
CREBZF	up
RASGRF1	up
MICU2	up
TMEM42	up
WWC1	up
KIF12	up
HNF1B	up
LMNTD2	up
RASSF7	up
PRSS8	up
CLDN4	up
ESRP2	up
SCRN2	up
RNF149	up
CRLS1	up
LAPTM4A	up
ACADS	up
CMTM8	up
MROH6	up
CLDN23	up
NTN1	up
CYB5A	up
COMMD3	up
TMEM100	up
VEGFD	up
EDN1	up
NRGN	up
PPIC	up
PPP1R14A	up
HES1	up
SOWAHB	up
LGALSL	up
NOTUM	up
EMID1	up
CLEC11A	up
METTL7B	up
LIMD1	up
FGFR4	up
SHH	up
TRIM71	up
SFTPB	up
PON3	up
AGER	up
PLK2	up
RPS6KA2	up
CYYR1	up
CASS4	up
RAMP3	up
RAB17	up
VSIG2	up
SP5	up
SFTA2	up
MXD4	up
SOX17	up
ALDH2	up
NPC2	up
ADRA1D	up
CEBPA	up
MCTP2	up
LAMC2	up
ARL15	up
TMEM163	up
FURIN	up
KCNS3	up
HPCAL1	up
AXIN2	up
NKX2-1	up
IRX5	up
IRX2	up
IRX1	up
DACT2	up
INMT	up
IRX6	up
FAM162B	up
C7	up
RAB18	up
PDIK1L	up
MANEA	up
WWP1	up
ZBED5	up
PLA2G4A	up
ABHD17B	up
AFDN	up
PON2	up
MAP3K21	up
PLD6	up
GLS	up
NDNF	up
KHDRBS2	up
MBIP	up
CLDN18	up
SLC15A2	up
S100A3	up
CALCRL	up
EMCN	up
RNF141	up
LEPROT	up
ARHGAP29	up
HPGD	up
SERTM1	up
CTSO	up
CLK4	up
CLK1	up
ITGA2	up
DGKE	up
FGF10	up
TRUB1	up
TMEM47	up
B3GALT2	up
NAA30	up
SNED1	up
KLHL24	up
IKZF5	up
FBXO28	up
TMEM123	up
RAPGEF5	up
ARHGAP18	up
VSTM4	up
CD200	up
FAM124B	up
HHEX	up
RAB27A	up
CLEC1A	up
THSD1	up
NOTCH4	up
KIT	up
CDH5	up
ARHGEF15	up
CAVIN2	up
ADGRF5	up
SPARCL1	up
VEPH1	up
NKD1	up
COL4A4	up
ALCAM	up
NTN4	up
MMP28	up
VEGFA	up
ABTB1	up
GSAP	up
TM4SF1	up
SLC22A3	up
LMCD1	up
TC2N	up
DRAM1	up
AQP4	up
ETS2	up
CAV1	up
CAV2	up
GKN2	up
CDH16	up
SLC35A1	up
HSD11B1	up
CAT	up
ITGB6	up
CLIC5	up
SMPDL3A	up
RAB14	up
LIMCH1	up
EMP2	up
DAPK1	up
GDPD3	up
ITGA3	up
ARHGAP44	up
MACF1	up
MAOB	up
HHIP	up
GUCY1A2	up
PTGIR	up
ATP8A1	up
ABCC9	up
TSPAN12	up
GPAT3	up
PHEX	up
RBPMS	up
PGM5	up
KAT2B	up
ADAMTS1	up
NOS2	up
ICAM5	up
PPP1R13B	up
CCR4	up
PTPRQ	up
DLC1	up
OSTM1	up
D2HGDH	up
ARHGAP24	up
PPP1R3D	up
SNORD89	up
GNAI1	up
ARMCX3	up
GADD45A	up
SPRY2	up
SIX5	up
STUB1	up
TMEM129	up
FBXL6	up
SLC10A2	up
MFSD3	up
BRAT1	up
GPAA1	up
EMC10	up
BLOC1S1	up
SLC26A11	up
UNKL	up
MYLIP	up
SPRY1	up
PBXIP1	up
PRSS22	up
LPCAT1	up
KAT2A	up
DPP7	up
SLC45A4	up
CTSF	up
SPRY4	up
PROM2	up
KCNK5	up
EVA1A	up
FAM117A	up
HYAL2	up
AGRN	up
BEX4	up
MRPL12	up
EMILIN1	up
ID2	up
CEBPB	up
RAB1B	up
NCK2	up
CTSD	up
TRMT61A	up
CLDN2	up
GUK1	up
FAM89B	up
FAM89A	up
TOR4A	up
BCAM	up
TAX1BP3	up
EVA1B	up
CCDC85B	up
QSOX1	up
ADAMTS8	up
FBLN1	up
ACAP3	up
PPP1R3C	up
G0S2	up
RGN	up
PARD6B	up
FZD5	up
KCNC3	up
SNRPN	up
MPC2	up
SMIM1	up
MMP15	up
ARPC1A	up
ECHDC3	up
AVPI1	up
RNF11	up
RAB12	up
PPP1R14C	up
CRIP2	up
AGPAT2	up
MGLL	up
LDHD	up
CISH	up
ATP6AP1	up
TES	up
PLPPR1	up
YAP1	up
NECTIN3	up
GRIN3B	up
ID1	up
FADD	up
ROS1	up
NECAB3	up
TIAM1	up
THBD	up
NELL2	up
LGI3	up
NKG7	up
ARHGEF2	up
P2RY1	up
PCDH17	up
PAG1	up
LRRC32	up
BMP4	up
COX4I2	up
COX16	up
PTAR1	up
TMEM106B	up
LMBRD2	up
FAM199X	up
TMEM170B	up
SEPSECS	up
SCAI	up
PPP1R9A	up
RORA	up
INO80D	up
CCDC152	up
ITGA1	up
DGKH	up
PURB	up
ZDHHC17	up
WASHC4	up
FAR1	up
OGFRL1	up
MORC3	up
PCNP	up
FGFR1OP2	up
SKAP2	up
NPTX1	up
PKN2	up
SMARCA5	up
BRWD1	up
PRKCI	up
ETAA1	up
RNF138	up
CGGBP1	up
CCNG2	up
ARMC1	up
ARL5B	up
AASDHPPT	up
MED21	up
ANAPC13	up
SMIM15	up
ENC1	up
MED4	up
COMMD8	up
GNA13	up
PPP1R1B	up
MAGEH1	up
LEPROTL1	up
P4HTM	up
PSMD10	up
CD82	up
CDKN1C	up
ORMDL1	up
BET1	up
TERF2IP	up
KLF8	up
STARD4	up
ADK	up
RNF217	up
RNF152	up
DMRTA1	up
FPGT	up
CUL5	up
CPNE3	up
FAM184A	up
DSC2	up
CXADR	up
UGCG	up
CABLES1	up
ARL5A	up
ITGA4	up
IFNAR1	up
IL18	up
GLCCI1	up
EDNRB	up
ARL4C	up
CCND3	up
ASS1	up
TPT1	up
ATP6V1F	up
BMT2	up
THEM6	up
CNIH1	up
SRP19	up
PRKAR1A	up
PPP1CB	up
GOLT1B	up
PCMT1	up
DCTN6	up
NDUFB6	up
SELENOT	up
CDKN2D	up
TMEM251	up
EEF1E1	up
UBE2D1	up
NDUFB8	up
PSMA1	up
HSPE1	up
NDUFA11	up
TMEM258	up
TMEM160	up
TMA7	up
MMGT1	up
GMFB	up
IER5L	up
GRP	up
DESI2	up
ADO	up
NDUFC2	up
KRT10	up
NDUFA2	up
HIGD2A	up
COX8A	up
ENDOG	up
ST8SIA6	up
SPTSSB	up
TMEM74B	up
TMED5	up
SMPX	up
PRKG2	up
RGS7BP	up
NPR3	up
TXNDC16	up
TMEM65	up
TMX3	up
NTNG1	up
LIN7A	up
C1QTNF7	up
DUSP19	up
LRRN3	up
MINPP1	up
BAMBI	up
SOD3	up
GJA5	up
EPOR	up
WNT11	up
FRAS1	up
COL4A5	up
AKAP1	up
DGAT1	up
B4GAT1	up
GATA6	up
ADORA1	up
SPCS3	up
ITGA6	up
PDE3B	up
ZDHHC2	up
NR0B2	up
HELZ2	up
GPX3	up
COQ10B	up
SLC7A8	up
KCTD12	up
SLC6A1	up
MKNK2	up
PLAT	up
ISYNA1	up
GCA	up
ARMT1	up
VSNL1	up
LRRTM3	up
GJA1	up
NECAB1	up
PLPPR5	up
HECTD2	up
ADCY8	up
ST6GALNAC5	up
FLRT3	up
EFEMP1	up
FOXO6	up
CKB	up
DDAH1	up
SLC30A1	up
CPLX1	up
DLX5	up
SDHD	up
MNDA	up
SLC22A4	up
LIPH	up
KCNA4	up
GPRIN2	up
SPON1	up
HAS3	up
CTNNA3	up
CHIC1	up
RAB20	up
TINAGL1	up
ST6GALNAC4	up
CITED2	up
ADRB1	up
RRAD	up
NPTN	up
KCNJ5	up
DKK3	up
CACNA2D2	up
ARL6IP5	up
FHL1	up
ETFRF1	up
CEMIP	up
KCNQ1	up
OPLAH	up
CASZ1	up
COQ8A	up
HSPB8	up
ATP1B1	up
BRI3	up
