## Supplementary Table 2 for "A developmental program that regulates mammalian organ size offsets evolutionary distance"

### Sheet: 45 COSRP genes
Category in Venn Cart	Gene name	Expression pattern in epithelium A: all stage E: early stage M: Middle stage L: Late stage	Expression level H: High(2.0~) M: Middle (1.2~2.0) L: Low (~1.2)	Expression pattern in mesenchyme A: all stage E: early stage M: Middle stage L: Late stage	Expression level H: High(2.0~) M: Middle (1.2~2.0) L: Low (~1.2)
A	B4GALT5	A	H	A	L
A	CNP	A	L	A	L
A	SRP54	A	M	A	M
A	B3GNT2	A	H
B	WASF3	A	M	A	L
B	PRKDC	A	L	A	L
C	SERPINI1	E	L	E	L
C	DVL3	A	L	A	M
C	INTU	A	L	A	L
D	TERF2IP	A	H	A	H
D	SOD3	M	L
D	ADAMTS7	A	M	A	M
D	SOCS1	A	L	L	H
D	TSPYL5	A	L	A	L
D	WNT11			A	L
D	TMEM14A	A	M	A	L
D	TOB2	A	L	A	M
D	COL5A2	L	H	A	H
D	CCDC85B	A	M	A	M
D	TET1	A	M	A	M
D	SACS	A	L	A	L
D	ADAMTS12			L	L
D	ZFP36L2	A	H	A	H
D	CDC73	A	M	A	L
AD	RB1	L	L	A	L
AD	ANTXR1	A	M	A	M
AD	ENAH	E	M	A	H
AD	PRKG1	L	L	A	H
BD	FRZB			E	L
BD	TAF9B	A	L	A	L
BD	ID4	A	H	A	M
CD	LRRC4C	M	L	E	M
CD	PTPRG	A	L	A	L
CD	NR2F1	E	L	A	H
CD	FBXO7	A	L	A	L
ABD	EGFR	L	L
ACD	CRMP1	E	L	E	L
BCD	ADNP	A	H	A	H
BCD	MAP3K13	A	L	A	L
ABCD	SEMA3C	A	H	E	L
ABCD	NLGN1	E	L
ABCD	DRAXIN	E	L
ABCD	CRKL	A	L	A	L
ABCD	HGF			E	L
ABCD	EFNA5	A	M	A	M

### Sheet: 17 COSRP genes 
Category in Venn Cart	Gene name	Expression pattern in epithelium A: all stage E: early stage M: Middle stage L: Late stage	Expression level H: High(2.0~) M: Middle (1.2~2.0) L: Low (~1.2)	Expression pattern in mesenchyme A: all stage E: early stage M: Middle stage L: Late stage	Expression level H: High(2.0~) M: Middle (1.2~2.0) L: Low (~1.2)
A	SRP54	A	M	A	M
A	B4GALT5	A	H	A	L
A	B3GNT2	A	H
ABCD	EFNA5	A	M	A	M
ABCD	SEMA3C	A	H	E	L
AD	ANTXR1	A	M	A	M
AD	ENAH	E	M	A	H
AD	PRKG1	L	L	A	H
BCD	ADNP	A	H	A	H
BD	ID4	A	H	A	M
CD	NR2F1			A	H
D	TERF2IP	A	H	A	H
D	ADAMTS7	A	M	A	M
D	CCDC85B	A	M	A	M
D	TET1	A	M	A	M
D	COL5A2	L	H	A	H
D	ZFP36L2	A	H	A	H
